# A maize male gametophyte-specific gene encodes ZmLARP6c1, a potential RNA-binding protein required for competitive pollen tube growth

**DOI:** 10.1101/2020.11.29.402982

**Authors:** Lian Zhou, Zuzana Vejlupkova, Cedar Warman, John E. Fowler

**Affiliations:** Maize Research Institute, College of Agronomy and Biotechnology, Southwest University, Beibei, Chongqing 400715, China; Department of Botany and Plant Pathology, Oregon State University, Corvallis, OR 97331, USA

**Keywords:** maize, ZmLARP6c1, pollen competition, pollen germination, pollen tube growth

## Abstract

Members of the La-Related Protein family (LARPs) contain a conserved La module, which has been associated with RNA-binding activity. Expression of the maize gene GRMZM2G323499/Zm00001d018613, a member of the LARP family, is highly specific to pollen, based on both transcriptomic and proteomic assays. This suggests a pollen-specific RNA regulatory function for the protein, designated ZmLARP6c1 based on sequence similarity to the LARP6 subfamily in *Arabidopsis*. To test this hypothesis, a *Ds-GFP* transposable element insertion in the *ZmLarp6c1* gene (*tdsgR82C05*) was obtained from the Dooner/Du mutant collection. Sequencing confirmed that the *Ds-GFP* insertion is in an exon, and thus likely interferes with ZmLARP6c1 function. Tracking inheritance of the insertion via its endosperm-expressed GFP indicated that the mutation was associated with reduced transmission from a heterozygous plant when crossed as a male (ranging from 0.5% to 26.5% transmission), but not as a female. Furthermore, this transmission defect was significantly alleviated when less pollen was applied to the silk, reducing competition between mutant and wild-type pollen. Pollen grain diameter measurements and nuclei counts showed no significant differences between wild-type and mutant pollen. However, *in vitro*, mutant pollen tubes were significantly shorter than those from sibling wild-type plants, and also displayed altered germination dynamics. These results are consistent with the idea that ZmLARP6c1 provides an important regulatory function during the highly competitive progamic phase of male gametophyte development following arrival of the pollen grain on the silk. The conditional, competitive nature of the *Zmlarp6c1::Ds* male sterility phenotype (i.e., reduced ability to produce progeny seed) points toward new possibilities for genetic control of parentage in crop production.
