## Supplementary material for "A maize male gametophyte-specific gene encodes ZmLARP6c1, a potential RNA-binding protein required for competitive pollen tube growth": Primer Sequences

### Sheet: Sheet1
Supplementary Table 1 │ Primers used in this study
Name	Forward Primer	Reverse Primer	Process
ZmLARP6c1-1	CTTCGCACCTCCACAAAGCT	GTCGGACTTGGAAGCCCTTG	Transgenic identification
ZmLARP6c1-2	ACGAAACTCCTCCGATCCTGT	CTTGCTGACCTTCCCACGAC	Excision allele identification
Ac5prime-178	GTGAAACGGTCGGGAAACTAGCTCTAC		Transgenic identification
ZmLARP6c1-1	GCAGCAGCAAGAGGAGCAGC	CTCTGCGGCGCCGTGATGTG	Real-time qPCR
ZmLARP6c1-2	TGAGTGACGACGGCAAGAAA	TCTTCACACTTCCCACGACG	Real-time qPCR
ZmLARP6c2	CGACTCCCCGACGGCGACAG	GCCGCCGTGCTGGTGCTGGT	Real-time qPCR
ZmLARP6b1	ATGCTGGTACCGGCCTATTG	AATCCCAGACAAAATGAACC	Real-time qPCR
ZmLARP6b2	ATTTAGGGCACGTTTAGTTT	TCAATTGTCATACTTTGCCT	Real-time qPCR
ZmLARP6b3	CCCCCCTTATGCAGTTTTGG	AATGATCAGTCCCCCGCAAA	Real-time qPCR
ZmLARP6a	GCAAGAAATGGAACACAAAA	AAGTCAGGAAACATGCAAAG	Real-time qPCR
ZmUbiquitin 1	GTTTAAGCTGCCGATGTGCC	ACACAACACAACCGGTCCAT	Real-time qPCR
